# Leveraging human-trained neural networks for cross-species chromatin regulation annotations

**DOI:** 10.1101/2025.10.16.682871

**Authors:** Noémien Maillard, Julie Demars, Raphaël Mourad

**Affiliations:** GenPhySE, Université de Toulouse, INRAE, ENVT, F-31326, Castanet Tolosan, France; MIAT, INRAE, F-31326 Castanet-Tolosan, France; University of Toulouse, UPS, 31062 Toulouse, France

**Keywords:** chromatin accessibility, histone marks, transcription factors, livestock species

## Abstract

Analogous to the Encyclopedia of DNA Elements (ENCODE) project, the Functional Annotation of ANimal Genomes (FAANG) consortium has produced chromatin annotations for domesticated animals, albeit in smaller amounts. Although acquiring experimental data is more accessible and affordable for many species, human and mouse organisms will remain the reference. Classical methods based on sequence conservation can be used to infer missing annotations, but are inappropriate for non-conserved sequences. While regulatory sequences share low to moderate conservation, they have retained their regulatory function during the evolution process. Here, we take advantage of three neural networks (DeepBind, DeepSEA, and Enformer) trained with human and mouse ENCODE data to infer chromatin annotations (transcription factors binding, chromatin accessibility, and histone marks) in cattle, pig, chicken, and European seabass. For this purpose, we comprehensively assessed the quality of predictions using experimental data from FAANG, through AUC-ROC and AUC-PR metrics. Our results showed similar predictions for various annotations in mammals and chicken, with AUC-PR ranging from 0.157 to 0.765 for H3K4me1 and H3K4me3, respectively, but lower in fish. Further analyses focused on pigs highlighted (i) accurate predictions even for non-conserved sequences, and (ii) variable predictions depending on genomic feature annotations. Our results advocate the widespread use of human-trained neural networks as a first step in cross-species genome annotation before training species-specific models.
