## Supplementary data 4 for "Leveraging human-trained neural networks for cross-species chromatin regulation annotations"

### Sheet: enformer_predictions
Tissue	Experiment	Prediction
Adipose	CTCF	CHIP_CTCF_omental_fat_pad_female_adult_(51_year)
Adipose	CTCF	CHIP_CTCF_omental_fat_pad_male_adult_(37_years)
Adipose	CTCF	CHIP_CTCF_omental_fat_pad_male_adult_(54_years)
Adipose	CTCF	CHIP_CTCF_subcutaneous_adipose_tissue_female_adult_(51_year)
Adipose	CTCF	CHIP_CTCF_subcutaneous_adipose_tissue_female_adult_(53_years)
Liver	CTCF	CHIP_CTCF_HepG2
Liver	CTCF	CHIP_CTCF_liver_female_child_(6_years)_and_male_adult_(32_years)
Liver	CTCF	CHIP_CTCF_right_lobe_of_liver_female_adult_(53_years)
Lung	CTCF	CHIP_CTCF_upper_lobe_of_left_lung_female_adult_(51_year)
Lung	CTCF	CHIP_CTCF_upper_lobe_of_left_lung_female_adult_(53_years)
Lung	CTCF	CHIP_CTCF_upper_lobe_of_left_lung_male_adult_(37_years)
Lung	CTCF	CHIP_CTCF_upper_lobe_of_left_lung_male_adult_(54_years)
Muscle	CTCF	CHIP_CTCF_myotube
Spleen	CTCF	CHIP_CTCF_spleen_female_adult_(20_years)_and_female_adult_(30_years)
Spleen	CTCF	CHIP_CTCF_spleen_female_adult_(51_year)
Spleen	CTCF	CHIP_CTCF_spleen_female_adult_(53_years)
Spleen	CTCF	CHIP_CTCF_spleen_male_adult_(37_years)
Spleen	CTCF	CHIP_CTCF_spleen_male_adult_(54_years)
Adipose	DNase	DNASE_adipocyte
Adipose	DNase	DNASE_omental_fat_pad_female_adult_(51_year)
Adipose	DNase	DNASE_omental_fat_pad_female_adult_(53_years)
Liver	DNase	DNASE_hepatocyte
Liver	DNase	DNASE_HepG2
Liver	DNase	DNASE_HepG21
Liver	DNase	DNASE_HepG22
Liver	DNase	DNASE_right_lobe_of_liver_female_adult_(53_years)
Lung	DNase	DNASE_upper_lobe_of_left_lung_female_adult_(51_year)
Lung	DNase	DNASE_upper_lobe_of_left_lung_female_adult_(53_years)
Lung	DNase	DNASE_upper_lobe_of_left_lung_male_adult_(37_years)
Muscle	DNase	DNASE_psoas_muscle_male_adult_(27_years)_and_male_adult_(35_years)
Muscle	DNase	DNASE_psoas_muscle_male_child_(3_years)
Muscle	DNase	DNASE_skeletal_muscle_cell
Spleen	DNase	DNASE_spleen_male_adult_(54_years)
Adipose	H3K27ac	CHIP_H3K27ac_adipose_tissue_male_adult_(34_years)
Adipose	H3K27ac	CHIP_H3K27ac_subcutaneous_abdominal_adipose_tissue_nuclear_fraction_female_adult_(49_years)
Liver	H3K27ac	CHIP_H3K27ac_liver_female_adult_(25_years)
Liver	H3K27ac	CHIP_H3K27ac_liver_male_adult_(31_year)
Liver	H3K27ac	CHIP_H3K27ac_right_lobe_of_liver_female_adult_(53_years)
Lung	H3K27ac	CHIP_H3K27ac_lung_female_adult_(30_years)
Lung	H3K27ac	CHIP_H3K27ac_lung_male_child_(3_years)
Lung	H3K27ac	CHIP_H3K27ac_upper_lobe_of_left_lung_female_adult_(53_years)
Muscle	H3K27ac	CHIP_H3K27ac_myotube
Muscle	H3K27ac	CHIP_H3K27ac_psoas_muscle_female_adult_(30_years)
Muscle	H3K27ac	CHIP_H3K27ac_psoas_muscle_male_adult_(34_years)
Muscle	H3K27ac	CHIP_H3K27ac_psoas_muscle_male_child_(3_years)
Muscle	H3K27ac	CHIP_H3K27ac_skeletal_muscle_tissue_female_adult_(72_years)
Spleen	H3K27ac	CHIP_H3K27ac_spleen_female_adult_(30_years)
Spleen	H3K27ac	CHIP_H3K27ac_spleen_female_adult_(53_years)
Spleen	H3K27ac	CHIP_H3K27ac_spleen_male_adult_(34_years)
Spleen	H3K27ac	CHIP_H3K27ac_spleen_male_child_(3_years)
Adipose	H3K27me3	CHIP_H3K27me3_subcutaneous_abdominal_adipose_tissue_nuclear_fraction_female_adult_(25_years)
Adipose	H3K27me3	CHIP_H3K27me3_subcutaneous_abdominal_adipose_tissue_nuclear_fraction_female_adult_(41_year)
Adipose	H3K27me3	CHIP_H3K27me3_subcutaneous_abdominal_adipose_tissue_nuclear_fraction_female_adult_(49_years)
Adipose	H3K27me3	CHIP_H3K27me3_subcutaneous_abdominal_adipose_tissue_nuclear_fraction_female_adult_(59_years)
Adipose	H3K27me3	CHIP_H3K27me3_subcutaneous_abdominal_adipose_tissue_nuclear_fraction_female_adult_(81_year)
Liver	H3K27me3	CHIP_H3K27me3_HepG2
Liver	H3K27me3	CHIP_H3K27me3_HepG21
Liver	H3K27me3	CHIP_H3K27me3_liver_female_adult_(25_years)
Liver	H3K27me3	CHIP_H3K27me3_liver_male_adult_(31_year)
Liver	H3K27me3	CHIP_H3K27me3_liver_male_adult_(32_years)
Liver	H3K27me3	CHIP_H3K27me3_liver_male_adult_(78_years)
Lung	H3K27me3	CHIP_H3K27me3_lung_female_adult_(30_years)
Lung	H3K27me3	CHIP_H3K27me3_upper_lobe_of_left_lung_female_adult_(53_years)
Muscle	H3K27me3	CHIP_H3K27me3_myotube
Muscle	H3K27me3	CHIP_H3K27me3_psoas_muscle_male_adult_(34_years)
Muscle	H3K27me3	CHIP_H3K27me3_psoas_muscle_male_child_(3_years)
Muscle	H3K27me3	CHIP_H3K27me3_skeletal_muscle_tissue_female_adult_(72_years)
Muscle	H3K27me3	CHIP_H3K27me3_skeletal_muscle_tissue_male_adult_(54_years)
Muscle	H3K27me3	CHIP_H3K27me3_skeletal_muscle_tissue
Spleen	H3K27me3	CHIP_H3K27me3_spleen_female_adult_(53_years)
Spleen	H3K27me3	CHIP_H3K27me3_spleen_male_adult_(34_years)
Spleen	H3K27me3	CHIP_H3K27me3_spleen_male_child_(3_years)
Adipose	H3K4me1	CHIP_H3K4me1_subcutaneous_abdominal_adipose_tissue_nuclear_fraction_female_adult_(25_years)
Adipose	H3K4me1	CHIP_H3K4me1_subcutaneous_abdominal_adipose_tissue_nuclear_fraction_female_adult_(41_year)
Adipose	H3K4me1	CHIP_H3K4me1_subcutaneous_abdominal_adipose_tissue_nuclear_fraction_female_adult_(49_years)
Adipose	H3K4me1	CHIP_H3K4me1_subcutaneous_abdominal_adipose_tissue_nuclear_fraction_female_adult_(59_years)
Adipose	H3K4me1	CHIP_H3K4me1_subcutaneous_abdominal_adipose_tissue_nuclear_fraction_female_adult_(81_year)
Liver	H3K4me1	CHIP_H3K4me1_HepG2
Liver	H3K4me1	CHIP_H3K4me1_liver_female_adult_(25_years)
Liver	H3K4me1	CHIP_H3K4me1_liver_male_adult_(31_year)
Liver	H3K4me1	CHIP_H3K4me1_liver_male_adult_(32_years)
Liver	H3K4me1	CHIP_H3K4me1_liver_male_adult_(78_years)
Liver	H3K4me1	CHIP_H3K4me1_right_lobe_of_liver_female_adult_(53_years)
Lung	H3K4me1	CHIP_H3K4me1_lung_female_adult_(30_years)
Lung	H3K4me1	CHIP_H3K4me1_lung_male_child_(3_years)
Muscle	H3K4me1	CHIP_H3K4me1_myotube
Muscle	H3K4me1	CHIP_H3K4me1_psoas_muscle_male_adult_(34_years)
Muscle	H3K4me1	CHIP_H3K4me1_psoas_muscle_male_child_(3_years)
Muscle	H3K4me1	CHIP_H3K4me1_skeletal_muscle_tissue_female_adult_(72_years)
Muscle	H3K4me1	CHIP_H3K4me1_skeletal_muscle_tissue_male_adult_(54_years)
Muscle	H3K4me1	CHIP_H3K4me1_skeletal_muscle_tissue
Spleen	H3K4me1	CHIP_H3K4me1_spleen_female_adult_(30_years)
Spleen	H3K4me1	CHIP_H3K4me1_spleen_female_adult_(53_years)
Spleen	H3K4me1	CHIP_H3K4me1_spleen_male_adult_(34_years)
Adipose	H3K4me3	CHIP_H3K4me3_subcutaneous_abdominal_adipose_tissue_nuclear_fraction_female_adult_(25_years)
Adipose	H3K4me3	CHIP_H3K4me3_subcutaneous_abdominal_adipose_tissue_nuclear_fraction_female_adult_(41_year)
Adipose	H3K4me3	CHIP_H3K4me3_subcutaneous_abdominal_adipose_tissue_nuclear_fraction_female_adult_(49_years)
Adipose	H3K4me3	CHIP_H3K4me3_subcutaneous_abdominal_adipose_tissue_nuclear_fraction_female_adult_(59_years)
Adipose	H3K4me3	CHIP_H3K4me3_subcutaneous_abdominal_adipose_tissue_nuclear_fraction_female_adult_(81_year)
Liver	H3K4me3	CHIP_H3K4me3_HepG2
Liver	H3K4me3	CHIP_H3K4me3_HepG21
Liver	H3K4me3	CHIP_H3K4me3_HepG22
Liver	H3K4me3	CHIP_H3K4me3_liver_female_adult_(25_years)
Liver	H3K4me3	CHIP_H3K4me3_liver_male_adult_(31_year)
Liver	H3K4me3	CHIP_H3K4me3_liver_male_adult_(32_years)
Liver	H3K4me3	CHIP_H3K4me3_liver_male_adult_(78_years)
Liver	H3K4me3	CHIP_H3K4me3_right_lobe_of_liver_female_adult_(53_years)
Lung	H3K4me3	CHIP_H3K4me3_lung_female_adult_(30_years)
Lung	H3K4me3	CHIP_H3K4me3_lung_male_child_(3_years)
Lung	H3K4me3	CHIP_H3K4me3_upper_lobe_of_left_lung_female_adult_(53_years)
Muscle	H3K4me3	CHIP_H3K4me3_myotube
Muscle	H3K4me3	CHIP_H3K4me3_psoas_muscle_male_adult_(34_years)
Muscle	H3K4me3	CHIP_H3K4me3_psoas_muscle_male_child_(3_years)
Muscle	H3K4me3	CHIP_H3K4me3_skeletal_muscle_cell
Muscle	H3K4me3	CHIP_H3K4me3_skeletal_muscle_tissue_female_adult_(72_years)
Muscle	H3K4me3	CHIP_H3K4me3_skeletal_muscle_tissue_male_adult_(54_years)
Muscle	H3K4me3	CHIP_H3K4me3_skeletal_muscle_tissue
Spleen	H3K4me3	CHIP_H3K4me3_spleen_female_adult_(53_years)
Spleen	H3K4me3	CHIP_H3K4me3_spleen_male_adult_(34_years)
Spleen	H3K4me3	CHIP_H3K4me3_spleen_male_child_(3_years)
