## Supplementary data 6 for "Leveraging human-trained neural networks for cross-species chromatin regulation annotations"

### Sheet: transcription_factors
Mark	Species	Tissue	Rep	Database	GEO file name or download link
CTCF	Chicken	Adipose	A	GEO (US FAANG)	GSM4799655_CTCF_Adipose_A_Peaks.bed.gz
	Chicken	Adipose	B	GEO (US FAANG)	GSM4799656_CTCF_Adipose_B_Peaks.bed.gz
	Cattle	Adipose	M08	GEO (US FAANG)	GSM4799657_CTCF_Adipose_M08_Peaks.bed.gz
	Cattle	Adipose	M22	GEO (US FAANG)	GSM4799658_CTCF_Adipose_M22_Peaks.bed.gz
	Pig	Adipose	P348	GEO (US FAANG)	GSM4799659_CTCF_Adipose_P348_Peaks.bed.gz
	Pig	Adipose	P350	GEO (US FAANG)	GSM4799660_CTCF_Adipose_P350_Peaks.bed.gz
	Chicken	Liver	A	GEO (US FAANG)	GSM4799679_CTCF_Liver_A_Peaks.bed.gz
	Chicken	Liver	B	GEO (US FAANG)	GSM4799680_CTCF_Liver_B_Peaks.bed.gz
	Cattle	Liver	M08	GEO (US FAANG)	GSM4799681_CTCF_Liver_M08_Peaks.bed.gz
	Cattle	Liver	M22	GEO (US FAANG)	GSM4799682_CTCF_Liver_M22_Peaks.bed.gz
	Pig	Liver	P348	GEO (US FAANG)	GSM4799683_CTCF_Liver_P348_Peaks.bed.gz
	Pig	Liver	P350	GEO (US FAANG)	GSM4799684_CTCF_Liver_P350_Peaks.bed.gz
	Chicken	Lung	A	GEO (US FAANG)	GSM4799685_CTCF_Lung_A_Peaks.bed.gz
	Chicken	Lung	B	GEO (US FAANG)	GSM4799686_CTCF_Lung_B_Peaks.bed.gz
	Cattle	Lung	M08	GEO (US FAANG)	GSM4799687_CTCF_Lung_M08_Peaks.bed.gz
	Cattle	Lung	M22	GEO (US FAANG)	GSM4799688_CTCF_Lung_M22_Peaks.bed.gz
	Pig	Lung	P348	GEO (US FAANG)	GSM4799689_CTCF_Lung_P348_Peaks.bed.gz
	Pig	Lung	P350	GEO (US FAANG)	GSM4799690_CTCF_Lung_P350_Peaks.bed.gz
	Chicken	Muscle	A	GEO (US FAANG)	GSM4799691_CTCF_Muscle_A_Peaks.bed.gz
	Chicken	Muscle	B	GEO (US FAANG)	GSM4799692_CTCF_Muscle_B_Peaks.bed.gz
	Cattle	Muscle	M08	GEO (US FAANG)	GSM4799693_CTCF_Muscle_M08_Peaks.bed.gz
	Cattle	Muscle	M22	GEO (US FAANG)	GSM4799694_CTCF_Muscle_M22_Peaks.bed.gz
	Pig	Muscle	P348	GEO (US FAANG)	GSM4799695_CTCF_Muscle_P348_Peaks.bed.gz
	Pig	Muscle	P350	GEO (US FAANG)	GSM4799696_CTCF_Muscle_P350_Peaks.bed.gz
	Chicken	Spleen	A	GEO (US FAANG)	GSM4799697_CTCF_Spleen_A_Peaks.bed.gz
	Chicken	Spleen	B	GEO (US FAANG)	GSM4799698_CTCF_Spleen_B_Peaks.bed.gz
	Cattle	Spleen	M08	GEO (US FAANG)	GSM4799699_CTCF_Spleen_M08_Peaks.bed.gz
	Cattle	Spleen	M22	GEO (US FAANG)	GSM4799700_CTCF_Spleen_M22_Peaks.bed.gz
	Pig	Spleen	P348	GEO (US FAANG)	GSM4799701_CTCF_Spleen_P348_Peaks.bed.gz
	Pig	Spleen	P350	GEO (US FAANG)	GSM4799702_CTCF_Spleen_P350_Peaks.bed.gz
	Mouse	WEHI		ReMap2022	https://remap.univ-amu.fr/storage/remap2022/mm10/MACS2/DATASET/GSE60917.CTCF.WEHI-231.bed.gz
	Mouse	mESC		ReMap2022	https://remap.univ-amu.fr/storage/remap2022/mm10/MACS2/DATASET/GSE29218.CTCF.mESC.bed.gz
MAX	Mouse	mESC		ReMap2022	https://remap.univ-amu.fr/storage/remap2022/mm10/MACS2/DATASET/GSE48175.MAX.mESC.bed.gz
MYC	Mouse	mESC		ReMap2022	https://remap.univ-amu.fr/storage/remap2022/mm10/MACS2/DATASET/GSE90893.MYC.mESC.bed.gz
NANOG	Mouse	mESC		ReMap2022	https://remap.univ-amu.fr/storage/remap2022/mm10/MACS2/DATASET/GSE44286.NANOG.mESC.bed.gz
RBBP5	Mouse	mESC		ReMap2022	https://remap.univ-amu.fr/storage/remap2022/mm10/MACS2/DATASET/GSE22934.RBBP5.mESC.bed.gz
SIN3A	Mouse	mESC		ReMap2022	https://remap.univ-amu.fr/storage/remap2022/mm10/MACS2/DATASET/GSE81081.SIN3A.mESC.bed.gz
YY1	Mouse	mESC		ReMap2022	https://remap.univ-amu.fr/storage/remap2022/mm10/MACS2/DATASET/GSE68195.YY1.mESC.bed.gz
POU5F1	Mouse	mESC		ReMap2022	https://remap.univ-amu.fr/storage/remap2022/mm10/MACS2/DATASET/GSE44286.POU5F1.mESC.bed.gz
SUZ12	Mouse	mESC		ReMap2022	https://remap.univ-amu.fr/storage/remap2022/mm10/MACS2/DATASET/GSE127804.SUZ12.mESC.bed.gz

### Sheet: h3k27ac
Mark	Species	Tissue	Rep	Database	GEO file name or download link
H3K27ac	Chicken	Adipose	A	GEO (US FAANG)	GSM4799718_H3K27ac_Adipose_A_Peaks.bed.gz
	Chicken	Adipose	B	GEO (US FAANG)	GSM4799719_H3K27ac_Adipose_B_Peaks.bed.gz
	Cattle	Adipose	M08	GEO (US FAANG)	GSM4799720_H3K27ac_Adipose_M08_Peaks.bed.gz
	Cattle	Adipose	M22	GEO (US FAANG)	GSM4799721_H3K27ac_Adipose_M22_Peaks.bed.gz
	Pig	Adipose	P348	GEO (US FAANG)	GSM4799722_H3K27ac_Adipose_P348_Peaks.bed.gz
	Pig	Adipose	P350	GEO (US FAANG)	GSM4799723_H3K27ac_Adipose_P350_Peaks.bed.gz
	Chicken	Liver	A	GEO (US FAANG)	GSM4799742_H3K27ac_Liver_A_Peaks.bed.gz
	Chicken	Liver	B	GEO (US FAANG)	GSM4799743_H3K27ac_Liver_B_Peaks.bed.gz
	Cattle	Liver	M08	GEO (US FAANG)	GSM4799744_H3K27ac_Liver_M08_Peaks.bed.gz
	Cattle	Liver	M22	GEO (US FAANG)	GSM4799745_H3K27ac_Liver_M22_Peaks.bed.gz
	Pig	Liver	P348	GEO (US FAANG)	GSM4799746_H3K27ac_Liver_P348_Peaks.bed.gz
	Pig	Liver	P350	GEO (US FAANG)	GSM4799747_H3K27ac_Liver_P350_Peaks.bed.gz
	Chicken	Lung	A	GEO (US FAANG)	GSM4799748_H3K27ac_Lung_A_Peaks.bed.gz
	Chicken	Lung	B	GEO (US FAANG)	GSM4799749_H3K27ac_Lung_B_Peaks.bed.gz
	Cattle	Lung	M08	GEO (US FAANG)	GSM4799750_H3K27ac_Lung_M08_Peaks.bed.gz
	Cattle	Lung	M22	GEO (US FAANG)	GSM4799751_H3K27ac_Lung_M22_Peaks.bed.gz
	Pig	Lung	P348	GEO (US FAANG)	GSM4799752_H3K27ac_Lung_P348_Peaks.bed.gz
	Pig	Lung	P350	GEO (US FAANG)	GSM4799753_H3K27ac_Lung_P350_Peaks.bed.gz
	Chicken	Muscle	A	GEO (US FAANG)	GSM4799754_H3K27ac_Muscle_A_Peaks.bed.gz
	Chicken	Muscle	B	GEO (US FAANG)	GSM4799755_H3K27ac_Muscle_B_Peaks.bed.gz
	Cattle	Muscle	M08	GEO (US FAANG)	GSM4799756_H3K27ac_Muscle_M08_Peaks.bed.gz
	Cattle	Muscle	M22	GEO (US FAANG)	GSM4799757_H3K27ac_Muscle_M22_Peaks.bed.gz
	Pig	Muscle	P348	GEO (US FAANG)	GSM4799758_H3K27ac_Muscle_P348_Peaks.bed.gz
	Pig	Muscle	P350	GEO (US FAANG)	GSM4799759_H3K27ac_Muscle_P350_Peaks.bed.gz
	Chicken	Spleen	A	GEO (US FAANG)	GSM4799760_H3K27ac_Spleen_A_Peaks.bed.gz
	Chicken	Spleen	B	GEO (US FAANG)	GSM4799761_H3K27ac_Spleen_B_Peaks.bed.gz
	Cattle	Spleen	M08	GEO (US FAANG)	GSM4799762_H3K27ac_Spleen_M08_Peaks.bed.gz
	Cattle	Spleen	M22	GEO (US FAANG)	GSM4799763_H3K27ac_Spleen_M22_Peaks.bed.gz
	Pig	Spleen	P348	GEO (US FAANG)	GSM4799764_H3K27ac_Spleen_P348_Peaks.bed.gz
	Pig	Spleen	P350	GEO (US FAANG)	GSM4799765_H3K27ac_Spleen_P350_Peaks.bed.gz
	European seabass	Muscle	f42	Ensembl	https://ftp.ensembl.org/pub/data_files/dicentrarchus_labrax/dlabrax2021/funcgen/111/peaks/chip-seq/histone/h3k27ac/chip_seq_h3k27ac_fast_muscle_tissue_f_42_mo.bb
	European seabass	Muscle	m42	Ensembl	https://ftp.ensembl.org/pub/data_files/dicentrarchus_labrax/dlabrax2021/funcgen/111/peaks/chip-seq/histone/h3k27ac/chip_seq_h3k27ac_fast_muscle_tissue_m_42_mo.bb
	Mouse	mESC		ENCODE	https://www.encodeproject.org/files/ENCFF360VIS/@@download/ENCFF360VIS.bed.gz

### Sheet: h3k27me3
Mark	Species	Tissue	Rep	Database	GEO file name or download link
H3K27ac	Chicken	Adipose	A	GEO (US FAANG)	GSM4799766_H3K27me3_Adipose_A_Peaks.bed.gz
	Chicken	Adipose	B	GEO (US FAANG)	GSM4799767_H3K27me3_Adipose_B_Peaks.bed.gz
	Cattle	Adipose	M08	GEO (US FAANG)	GSM4799768_H3K27me3_Adipose_M08_Peaks.bed.gz
	Cattle	Adipose	M22	GEO (US FAANG)	GSM4799769_H3K27me3_Adipose_M22_Peaks.bed.gz
	Pig	Adipose	P348	GEO (US FAANG)	GSM4799770_H3K27me3_Adipose_P348_Peaks.bed.gz
	Pig	Adipose	P350	GEO (US FAANG)	GSM4799771_H3K27me3_Adipose_P350_Peaks.bed.gz
	Chicken	Liver	A	GEO (US FAANG)	GSM4799790_H3K27me3_Liver_A_Peaks.bed.gz
	Chicken	Liver	B	GEO (US FAANG)	GSM4799791_H3K27me3_Liver_B_Peaks.bed.gz
	Cattle	Liver	M08	GEO (US FAANG)	GSM4799792_H3K27me3_Liver_M08_Peaks.bed.gz
	Cattle	Liver	M22	GEO (US FAANG)	GSM4799793_H3K27me3_Liver_M22_Peaks.bed.gz
	Pig	Liver	P348	GEO (US FAANG)	GSM4799794_H3K27me3_Liver_P348_Peaks.bed.gz
	Pig	Liver	P350	GEO (US FAANG)	GSM4799795_H3K27me3_Liver_P350_Peaks.bed.gz
	Chicken	Lung	A	GEO (US FAANG)	GSM4799796_H3K27me3_Lung_A_Peaks.bed.gz
	Chicken	Lung	B	GEO (US FAANG)	GSM4799797_H3K27me3_Lung_B_Peaks.bed.gz
	Cattle	Lung	M08	GEO (US FAANG)	GSM4799798_H3K27me3_Lung_M08_Peaks.bed.gz
	Cattle	Lung	M22	GEO (US FAANG)	GSM4799799_H3K27me3_Lung_M22_Peaks.bed.gz
	Pig	Lung	P348	GEO (US FAANG)	GSM4799800_H3K27me3_Lung_P348_Peaks.bed.gz
	Pig	Lung	P350	GEO (US FAANG)	GSM4799801_H3K27me3_Lung_P350_Peaks.bed.gz
	Chicken	Muscle	A	GEO (US FAANG)	GSM4799802_H3K27me3_Muscle_A_Peaks.bed.gz
	Chicken	Muscle	B	GEO (US FAANG)	GSM4799803_H3K27me3_Muscle_B_Peaks.bed.gz
	Cattle	Muscle	M08	GEO (US FAANG)	GSM4799804_H3K27me3_Muscle_M08_Peaks.bed.gz
	Cattle	Muscle	M22	GEO (US FAANG)	GSM4799805_H3K27me3_Muscle_M22_Peaks.bed.gz
	Pig	Muscle	P348	GEO (US FAANG)	GSM4799806_H3K27me3_Muscle_P348_Peaks.bed.gz
	Pig	Muscle	P350	GEO (US FAANG)	GSM4799807_H3K27me3_Muscle_P350_Peaks.bed.gz
	Chicken	Spleen	A	GEO (US FAANG)	GSM4799808_H3K27me3_Spleen_A_Peaks.bed.gz
	Chicken	Spleen	B	GEO (US FAANG)	GSM4799809_H3K27me3_Spleen_B_Peaks.bed.gz
	Cattle	Spleen	M08	GEO (US FAANG)	GSM4799810_H3K27me3_Spleen_M08_Peaks.bed.gz
	Cattle	Spleen	M22	GEO (US FAANG)	GSM4799811_H3K27me3_Spleen_M22_Peaks.bed.gz
	Pig	Spleen	P348	GEO (US FAANG)	GSM4799812_H3K27me3_Spleen_P348_Peaks.bed.gz
	Pig	Spleen	P350	GEO (US FAANG)	GSM4799813_H3K27me3_Spleen_P350_Peaks.bed.gz
	European seabass	Liver	f42	Ensembl	https://ftp.ensembl.org/pub/data_files/dicentrarchus_labrax/dlabrax2021/funcgen/111/peaks/chip-seq/histone/h3k27me3/chip_seq_h3k27me3_liver_f_42_mo.bb
	European seabass	Liver	m42	Ensembl	https://ftp.ensembl.org/pub/data_files/dicentrarchus_labrax/dlabrax2021/funcgen/111/peaks/chip-seq/histone/h3k27me3/chip_seq_h3k27me3_liver_m_42_mo.bb
	European seabass	Muscle	f42	Ensembl	https://ftp.ensembl.org/pub/data_files/dicentrarchus_labrax/dlabrax2021/funcgen/111/peaks/chip-seq/histone/h3k27me3/chip_seq_h3k27me3_fast_muscle_tissue_f_42_mo.bb
	European seabass	Muscle	m42	Ensembl	https://ftp.ensembl.org/pub/data_files/dicentrarchus_labrax/dlabrax2021/funcgen/111/peaks/chip-seq/histone/h3k27me3/chip_seq_h3k27me3_fast_muscle_tissue_m_42_mo.bb
	Mouse	mESC		ENCODE	https://www.encodeproject.org/files/ENCFF008XKX/@@download/ENCFF008XKX.bed.gz

### Sheet: h3k4me1
Mark	Species	Tissue	Rep	Database	GEO file name or download link
H3K27ac	Chicken	Adipose	A	GEO (US FAANG)	GSM4800038_H3K4me1_Adipose_A_Peaks.bed.gz
	Chicken	Adipose	B	GEO (US FAANG)	GSM4800039_H3K4me1_Adipose_B_Peaks.bed.gz
	Cattle	Adipose	M08	GEO (US FAANG)	GSM4800040_H3K4me1_Adipose_M08_Peaks.bed.gz
	Cattle	Adipose	M22	GEO (US FAANG)	GSM4800041_H3K4me1_Adipose_M22_Peaks.bed.gz
	Pig	Adipose	P348	GEO (US FAANG)	GSM4800042_H3K4me1_Adipose_P348_Peaks.bed.gz
	Pig	Adipose	P350	GEO (US FAANG)	GSM4800043_H3K4me1_Adipose_P350_Peaks.bed.gz
	Chicken	Liver	A	GEO (US FAANG)	GSM4800062_H3K4me1_Liver_A_Peaks.bed.gz
	Chicken	Liver	B	GEO (US FAANG)	GSM4800063_H3K4me1_Liver_B_Peaks.bed.gz
	Cattle	Liver	M08	GEO (US FAANG)	GSM4800064_H3K4me1_Liver_M08_Peaks.bed.gz
	Cattle	Liver	M22	GEO (US FAANG)	GSM4800065_H3K4me1_Liver_M22_Peaks.bed.gz
	Pig	Liver	P348	GEO (US FAANG)	GSM4800066_H3K4me1_Liver_P348_Peaks.bed.gz
	Pig	Liver	P350	GEO (US FAANG)	GSM4800067_H3K4me1_Liver_P350_Peaks.bed.gz
	Chicken	Lung	A	GEO (US FAANG)	GSM4800068_H3K4me1_Lung_A_Peaks.bed.gz
	Chicken	Lung	B	GEO (US FAANG)	GSM4800069_H3K4me1_Lung_B_Peaks.bed.gz
	Cattle	Lung	M08	GEO (US FAANG)	GSM4800070_H3K4me1_Lung_M08_Peaks.bed.gz
	Cattle	Lung	M22	GEO (US FAANG)	GSM4800071_H3K4me1_Lung_M22_Peaks.bed.gz
	Pig	Lung	P348	GEO (US FAANG)	GSM4800072_H3K4me1_Lung_P348_Peaks.bed.gz
	Pig	Lung	P350	GEO (US FAANG)	GSM4800073_H3K4me1_Lung_P350_Peaks.bed.gz
	Chicken	Muscle	A	GEO (US FAANG)	GSM4800074_H3K4me1_Muscle_A_Peaks.bed.gz
	Chicken	Muscle	B	GEO (US FAANG)	GSM4800075_H3K4me1_Muscle_B_Peaks.bed.gz
	Cattle	Muscle	M08	GEO (US FAANG)	GSM4800076_H3K4me1_Muscle_M08_Peaks.bed.gz
	Cattle	Muscle	M22	GEO (US FAANG)	GSM4800077_H3K4me1_Muscle_M22_Peaks.bed.gz
	Pig	Muscle	P348	GEO (US FAANG)	GSM4800078_H3K4me1_Muscle_P348_Peaks.bed.gz
	Pig	Muscle	P350	GEO (US FAANG)	GSM4800079_H3K4me1_Muscle_P350_Peaks.bed.gz
	Chicken	Spleen	A	GEO (US FAANG)	GSM4800080_H3K4me1_Spleen_A_Peaks.bed.gz
	Chicken	Spleen	B	GEO (US FAANG)	GSM4800081_H3K4me1_Spleen_B_Peaks.bed.gz
	Cattle	Spleen	M08	GEO (US FAANG)	GSM4800082_H3K4me1_Spleen_M08_Peaks.bed.gz
	Cattle	Spleen	M22	GEO (US FAANG)	GSM4800083_H3K4me1_Spleen_M22_Peaks.bed.gz
	Pig	Spleen	P348	GEO (US FAANG)	GSM4800084_H3K4me1_Spleen_P348_Peaks.bed.gz
	Pig	Spleen	P350	GEO (US FAANG)	GSM4800085_H3K4me1_Spleen_P350_Peaks.bed.gz
	European seabass	Liver	f42	Ensembl	https://ftp.ensembl.org/pub/data_files/dicentrarchus_labrax/dlabrax2021/funcgen/111/peaks/chip-seq/histone/h3k4me1/chip_seq_h3k4me1_liver_f_42_mo.bb
	European seabass	Liver	m42	Ensembl	https://ftp.ensembl.org/pub/data_files/dicentrarchus_labrax/dlabrax2021/funcgen/111/peaks/chip-seq/histone/h3k4me1/chip_seq_h3k4me1_liver_m_42_mo.bb
	European seabass	Muscle	f42	Ensembl	https://ftp.ensembl.org/pub/data_files/dicentrarchus_labrax/dlabrax2021/funcgen/111/peaks/chip-seq/histone/h3k4me1/chip_seq_h3k4me1_fast_muscle_tissue_f_42_mo.bb
	European seabass	Muscle	m42	Ensembl	https://ftp.ensembl.org/pub/data_files/dicentrarchus_labrax/dlabrax2021/funcgen/111/peaks/chip-seq/histone/h3k4me1/chip_seq_h3k4me1_fast_muscle_tissue_m_42_mo.bb
	Mouse	mESC		ENCODE	https://www.encodeproject.org/files/ENCFF426IIV/@@download/ENCFF426IIV.bed.gz

### Sheet: h3k4me3
Mark	Species	Tissue	Rep	Database	GEO file name or download link
H3K27ac	Chicken	Adipose	A	GEO (US FAANG)	GSM4800098_H3K4me3_Adipose_A_Peaks.bed.gz
	Chicken	Adipose	B	GEO (US FAANG)	GSM4800099_H3K4me3_Adipose_B_Peaks.bed.gz
	Cattle	Adipose	M08	GEO (US FAANG)	GSM4800100_H3K4me3_Adipose_M08_Peaks.bed.gz
	Cattle	Adipose	M22	GEO (US FAANG)	GSM4800101_H3K4me3_Adipose_M22_Peaks.bed.gz
	Pig	Adipose	P348	GEO (US FAANG)	GSM4800102_H3K4me3_Adipose_P348_Peaks.bed.gz
	Pig	Adipose	P350	GEO (US FAANG)	GSM4800103_H3K4me3_Adipose_P350_Peaks.bed.gz
	Chicken	Liver	A	GEO (US FAANG)	GSM4800122_H3K4me3_Liver_A_Peaks.bed.gz
	Chicken	Liver	B	GEO (US FAANG)	GSM4800123_H3K4me3_Liver_B_Peaks.bed.gz
	Cattle	Liver	M08	GEO (US FAANG)	GSM4800124_H3K4me3_Liver_M08_Peaks.bed.gz
	Cattle	Liver	M22	GEO (US FAANG)	GSM4800125_H3K4me3_Liver_M22_Peaks.bed.gz
	Pig	Liver	P348	GEO (US FAANG)	GSM4800126_H3K4me3_Liver_P348_Peaks.bed.gz
	Pig	Liver	P350	GEO (US FAANG)	GSM4800127_H3K4me3_Liver_P350_Peaks.bed.gz
	Chicken	Lung	A	GEO (US FAANG)	GSM4800128_H3K4me3_Lung_A_Peaks.bed.gz
	Chicken	Lung	B	GEO (US FAANG)	GSM4800129_H3K4me3_Lung_B_Peaks.bed.gz
	Cattle	Lung	M08	GEO (US FAANG)	GSM4800130_H3K4me3_Lung_M08_Peaks.bed.gz
	Cattle	Lung	M22	GEO (US FAANG)	GSM4800131_H3K4me3_Lung_M22_Peaks.bed.gz
	Pig	Lung	P348	GEO (US FAANG)	GSM4800132_H3K4me3_Lung_P348_Peaks.bed.gz
	Pig	Lung	P350	GEO (US FAANG)	GSM4800133_H3K4me3_Lung_P350_Peaks.bed.gz
	Chicken	Muscle	A	GEO (US FAANG)	GSM4800134_H3K4me3_Muscle_A_Peaks.bed.gz
	Chicken	Muscle	B	GEO (US FAANG)	GSM4800135_H3K4me3_Muscle_B_Peaks.bed.gz
	Cattle	Muscle	M08	GEO (US FAANG)	GSM4800136_H3K4me3_Muscle_M08_Peaks.bed.gz
	Cattle	Muscle	M22	GEO (US FAANG)	GSM4800137_H3K4me3_Muscle_M22_Peaks.bed.gz
	Pig	Muscle	P348	GEO (US FAANG)	GSM4800138_H3K4me3_Muscle_P348_Peaks.bed.gz
	Pig	Muscle	P350	GEO (US FAANG)	GSM4800139_H3K4me3_Muscle_P350_Peaks.bed.gz
	Chicken	Spleen	A	GEO (US FAANG)	GSM4800140_H3K4me3_Spleen_A_Peaks.bed.gz
	Chicken	Spleen	B	GEO (US FAANG)	GSM4800141_H3K4me3_Spleen_B_Peaks.bed.gz
	Cattle	Spleen	M08	GEO (US FAANG)	GSM4800142_H3K4me3_Spleen_M08_Peaks.bed.gz
	Cattle	Spleen	M22	GEO (US FAANG)	GSM4800143_H3K4me3_Spleen_M22_Peaks.bed.gz
	Pig	Spleen	P348	GEO (US FAANG)	GSM4800144_H3K4me3_Spleen_P348_Peaks.bed.gz
	Pig	Spleen	P350	GEO (US FAANG)	GSM4800145_H3K4me3_Spleen_P350_Peaks.bed.gz
	European seabass	Liver	f42	Ensembl	https://ftp.ensembl.org/pub/data_files/dicentrarchus_labrax/dlabrax2021/funcgen/111/peaks/chip-seq/histone/h3k4me3/chip_seq_h3k4me3_liver_f_42_mo.bb
	European seabass	Liver	m42	Ensembl	https://ftp.ensembl.org/pub/data_files/dicentrarchus_labrax/dlabrax2021/funcgen/111/peaks/chip-seq/histone/h3k4me3/chip_seq_h3k4me3_liver_m_42_mo.bb
	European seabass	Muscle	f42	Ensembl	https://ftp.ensembl.org/pub/data_files/dicentrarchus_labrax/dlabrax2021/funcgen/111/peaks/chip-seq/histone/h3k4me3/chip_seq_h3k4me3_fast_muscle_tissue_f_42_mo.bb
	European seabass	Muscle	m42	Ensembl	https://ftp.ensembl.org/pub/data_files/dicentrarchus_labrax/dlabrax2021/funcgen/111/peaks/chip-seq/histone/h3k4me3/chip_seq_h3k4me3_fast_muscle_tissue_m_42_mo.bb
	Mouse	mESC		ENCODE	https://www.encodeproject.org/files/ENCFF247GVM/@@download/ENCFF247GVM.bed.gz

### Sheet: atac
Mark	Species	Tissue	Rep	Database	GEO file name or download link
H3K27ac	Cattle	Adipose	M08	GEO (US FAANG)	GSM4799606_ATAC_Adipose_M08_Peaks.bed.gz
	Cattle	Adipose	M22	GEO (US FAANG)	GSM4799607_ATAC_Adipose_M22_Peaks.bed.gz
	Pig	Adipose	P348	GEO (US FAANG)	GSM4799608_ATAC_Adipose_P348_Peaks.bed.gz
	Pig	Adipose	P350	GEO (US FAANG)	GSM4799609_ATAC_Adipose_P350_Peaks.bed.gz
	Cattle	Liver	M08	GEO (US FAANG)	GSM4799621_ATAC_Liver_M08_Peaks.bed.gz
	Cattle	Liver	M22	GEO (US FAANG)	GSM4799622_ATAC_Liver_M22_Peaks.bed.gz
	Pig	Liver	P348	GEO (US FAANG)	GSM4799623_ATAC_Liver_P348_Peaks.bed.gz
	Pig	Liver	P350	GEO (US FAANG)	GSM4799624_ATAC_Liver_P350_Peaks.bed.gz
	Cattle	Lung	M08	GEO (US FAANG)	GSM4799625_ATAC_Lung_M08_Peaks.bed.gz
	Cattle	Lung	M22	GEO (US FAANG)	GSM4799626_ATAC_Lung_M22_Peaks.bed.gz
	Pig	Lung	P348	GEO (US FAANG)	GSM4799627_ATAC_Lung_P348_Peaks.bed.gz
	Pig	Lung	P350	GEO (US FAANG)	GSM4799628_ATAC_Lung_P350_Peaks.bed.gz
	Cattle	Muscle	M08	GEO (US FAANG)	GSM4799629_ATAC_Muscle_M08_Peaks.bed.gz
	Cattle	Muscle	M22	GEO (US FAANG)	GSM4799630_ATAC_Muscle_M22_Peaks.bed.gz
	Pig	Muscle	P348	GEO (US FAANG)	GSM4799631_ATAC_Muscle_P348_Peaks.bed.gz
	Pig	Muscle	P350	GEO (US FAANG)	GSM4799632_ATAC_Muscle_P350_Peaks.bed.gz
	Cattle	Spleen	M08	GEO (US FAANG)	GSM4799633_ATAC_Spleen_M08_Peaks.bed.gz
	Cattle	Spleen	M22	GEO (US FAANG)	GSM4799634_ATAC_Spleen_M22_Peaks.bed.gz
	Pig	Spleen	P348	GEO (US FAANG)	GSM4799635_ATAC_Spleen_P348_Peaks.bed.gz
	Pig	Spleen	P350	GEO (US FAANG)	GSM4799636_ATAC_Spleen_P350_Peaks.bed.gz
	European seabass	Liver	f42	Ensembl	https://ftp.ensembl.org/pub/data_files/dicentrarchus_labrax/dlabrax2021/funcgen/111/peaks/atac-seq/atac_seq_liver_f_42_mo.bb
	European seabass	Liver	m42	Ensembl	https://ftp.ensembl.org/pub/data_files/dicentrarchus_labrax/dlabrax2021/funcgen/111/peaks/atac-seq/atac_seq_liver_m_42_mo.bb
	European seabass	Muscle	f42	Ensembl	https://ftp.ensembl.org/pub/data_files/dicentrarchus_labrax/dlabrax2021/funcgen/111/peaks/atac-seq/atac_seq_fast_muscle_tissue_f_42_mo.bb
	European seabass	Muscle	m42	Ensembl	https://ftp.ensembl.org/pub/data_files/dicentrarchus_labrax/dlabrax2021/funcgen/111/peaks/atac-seq/atac_seq_fast_muscle_tissue_m_42_mo.bb

### Sheet: dnase
Mark	Species	Tissue	Rep	Database	GEO file name or download link
H3K27ac	Chicken	Adipose	A	GEO (US FAANG)	GSM4799703_DNaseSeq_Adipose_A_Peaks.bed.gz
	Chicken	Adipose	B	GEO (US FAANG)	GSM4799704_DNaseSeq_Adipose_B_Peaks.bed.gz
	Chicken	Liver	A	GEO (US FAANG)	GSM4799710_DNaseSeq_Liver_A_Peaks.bed.gz
	Chicken	Liver	B	GEO (US FAANG)	GSM4799711_DNaseSeq_Liver_B_Peaks.bed.gz
	Chicken	Lung	A	GEO (US FAANG)	GSM4799712_DNaseSeq_Lung_A_Peaks.bed.gz
	Chicken	Lung	B	GEO (US FAANG)	GSM4799713_DNaseSeq_Lung_B_Peaks.bed.gz
	Chicken	Muscle	A	GEO (US FAANG)	GSM4799714_DNaseSeq_Muscle_A_Peaks.bed.gz
	Chicken	Muscle	B	GEO (US FAANG)	GSM4799715_DNaseSeq_Muscle_B_Peaks.bed.gz
	Chicken	Spleen	A	GEO (US FAANG)	GSM4799716_DNaseSeq_Spleen_A_Peaks.bed.gz
	Chicken	Spleen	B	GEO (US FAANG)	GSM4799717_DNaseSeq_Spleen_B_Peaks.bed.gz
	Mouse	mESC		ENCODE	https://www.encodeproject.org/files/ENCFF178MGP/@@download/ENCFF178MGP.bed.gz
