## Supplementary data 7 for "Leveraging human-trained neural networks for cross-species chromatin regulation annotations"

### Sheet: Sheet1
Line	Content	File link
1	ENCODE report table (Supplementary Data 1) (downloading date: 2025/08/05)	https://www.encodeproject.org/matrix/?type=Experiment&control_type!=*&status=released&perturbed=false&assay_title=TF+ChIP-seq&assay_title=Histone+ChIP-seq&assay_title=DNase-seq&assay_title=ATAC-seq&replicates.library.biosample.donor.organism.scientific_name=Homo+sapiens&replicates.library.biosample.donor.organism.scientific_name=Mus+musculus
2	FAANG report table experiments (Supplementary Data 1) (downloading date: 2025/08/05)	https://data.faang.org/file?sortTerm=fileName&sortDirection=desc
3	FAANG report table tissues (Supplementary Data 1) (downloading date: 2025/08/05)	https://data.faang.org/specimen?sortTerm=id_number&sortDirection=desc
4	DeepSEA compressed archive	https://sei-files.s3.amazonaws.com/sei_vs_beluga_comparison.tar.gz
5	DeepSEA AUC (path from compressed archive)	sei_vs_beluga_comparison/sei_data/beluga_evaluation/test_performance.txt
6	chain over file (for Liftover) mm10 to mm39 (last modified: 2018/01/08)	https://hgdownload.soe.ucsc.edu/goldenPath/mm10/liftOver/mm10ToMm39.over.chain.gz
7	chain over file (for Liftover) galGal6 to bgalGal1 (last modified: 2021/10/14)	https://hgdownload.soe.ucsc.edu/goldenPath/galGal6/liftOver/galGal6ToGCF_016699485.2.over.chain.gz
8	phylogenetic tree	https://hgdownload.cse.ucsc.edu/goldenpath/hg38/multiz100way/hg38.100way.nh
9	GERP scores	https://ftp.ensembl.org/pub/release-112/compara/conservation_scores/91_mammals.gerp_conservation_score/gerp_conservation_scores.sus_scrofa.Sscrofa11.1.bw
10	Genomic features (Sscr11.1)	https://ftp.ensembl.org/pub/release-112/gtf/sus_scrofa/Sus_scrofa.Sscrofa11.1.112.gtf.gz
11	Genomic features (GRCh38/hg38)	https://ftp.ensembl.org/pub/release-112/gtf/homo_sapiens/Homo_sapiens.GRCh38.112.gtf.gz
12	Repeats (Sscr11.1) (last modified: 2017/11/09)	https://hgdownload.soe.ucsc.edu/goldenPath/susScr11/database/rmsk.txt.gz
13	Repeats (GRCh38/hg38) (last modified: 2022/10/18)	https://hgdownload.soe.ucsc.edu/goldenPath/hg38/database/rmsk.txt.gz
14	CpG islets (Sscr11.1) (downloading date: 2025/08/05)	https://genome-euro.ucsc.edu/cgi-bin/hgTables?hgsid=402702170_aoAd4WfqUK4bZQ79cZpqzBTwdzNu&clade=mammal&org=Pig&db=0&hgta_group=regulation&hgta_track=cpgIslandExt&hgta_table=cpgIslandExt&hgta_regionType=range&position=&hgta_outputType=bed&hgta_outFileName=
15	CpG islets (GRCh38/hg38) (downloading date: 2025/08/05)	https://genome-euro.ucsc.edu/cgi-bin/hgTables?hgsid=402702170_aoAd4WfqUK4bZQ79cZpqzBTwdzNu&clade=mammal&org=Human&db=0&hgta_group=regulation&hgta_track=cpgIslandExt&hgta_table=cpgIslandExt&hgta_regionType=range&position=&hgta_outputType=bed&hgta_outFileName=
