## Supplementary data 8 for "Leveraging human-trained neural networks for cross-species chromatin regulation annotations"

### Sheet: input
Mark	Species	Run alias	Tissue	Rep	Raw Reads	Database	Experiment accession (ENA)	Downloading link
Input	Pig	ucd_liv_p348_input2_run1	Liver	P348	25817631	ENA (FAANG)	ERX3794114	ftp.sra.ebi.ac.uk/vol1/fastq/ERR379/008/ERR3792148/ERR3792148.fastq.gz
	Pig	ucd_liv_p348_input_run1	Liver	P348	71934401	ENA (FAANG)	ERX3794110	ftp.sra.ebi.ac.uk/vol1/fastq/ERR379/004/ERR3792144/ERR3792144.fastq.gz
	Pig	ucd_liv_p348_inputctcf_run1	Liver	P348	17925966	ENA (FAANG)	ERX3794118	ftp.sra.ebi.ac.uk/vol1/fastq/ERR379/002/ERR3792152/ERR3792152.fastq.gz
	Pig	ucd_liv_p348_inputzy_run1	Liver	P348	24697577	ENA (FAANG)	ERX3794121	ftp.sra.ebi.ac.uk/vol1/fastq/ERR379/005/ERR3792155/ERR3792155.fastq.gz
	Chicken	ucd_liv_b_input	Liver	B	28722849	ENA (FAANG)	ERX3783322	ftp.sra.ebi.ac.uk/vol1/fastq/ERR379/000/ERR3791990/ERR3791990.fastq.gz
	Chicken	ucd_liv_b_input2	Liver	B	22531842	ENA (FAANG)	ERX3783320	ftp.sra.ebi.ac.uk/vol1/fastq/ERR379/008/ERR3791988/ERR3791988.fastq.gz
	Chicken	ucd_liv_b_inputctcf_run1	Liver	B	20845778	ENA (FAANG)	ERX3783321	ftp.sra.ebi.ac.uk/vol1/fastq/ERR379/009/ERR3791989/ERR3791989.fastq.gz
	Mouse	CTCF_input1	mESC		14109922	SRA	SRR207088	*
	Mouse	CTCF_input2	mESC		19027080	SRA	SRR207089	*
	Mouse	NANOG_input	mESC		59849536	SRA	SRR713343	*
	Mouse	H3K4me3_input1	mESC	1	14109922	ENCODE	ENCFF001KEU	https://www.encodeproject.org/files/ENCFF001KEU/@@download/ENCFF001KEU.fastq.gz
	Mouse	H3K4me3_input2	mESC	2	19027080	ENCODE	ENCFF001KEX	https://www.encodeproject.org/files/ENCFF001KEX/@@download/ENCFF001KEX.fastq.gz
								*SRA Run Selector

### Sheet: transcription_factors
Mark	Species	Run alias	Tissue	Rep	Raw Reads	Database	Experiment accession (ENA)	Downloading link
CTCF	Pig	GSM4799683_r1	Liver	P348	59698716	ENA (FAANG)	SRX9176852	ftp.sra.ebi.ac.uk/vol1/fastq/SRR126/029/SRR12697229/SRR12697229.fastq.gz
	Chicken	ucd_liv_b_ctcf_run1	Liver	B	100890060	ENA (FAANG)	ERX3783303	ftp.sra.ebi.ac.uk/vol1/fastq/ERR379/001/ERR3791971/ERR3791971.fastq.gz
	Mouse	CTCF	mESC		19433603	SRA	SRR207081	*
NANOG	Mouse	NANOG	mESC		60867764	SRA	SRR713342	*
								*SRA Run Selector

### Sheet: h3k4me3
Mark	Species	Run alias	Tissue	Rep	Raw Reads	Database	Experiment accession (ENA)	Downloading link
H3K4me3	Pig	GSM4800126_r1	Liver	P348	42629709	ENA (FAANG)	SRX9177291	ftp.sra.ebi.ac.uk/vol1/fastq/SRR126/068/SRR12697668/SRR12697668.fastq.gz
	Chicken	ucd_liv_b_k4me3_run1	Liver	B	48670387	ENA (FAANG)	ERX3783247	ftp.sra.ebi.ac.uk/vol1/fastq/ERR379/005/ERR3791915/ERR3791915.fastq.gz
	Mouse	H3K4me3_1	mESC	1	18694703	ENCODE	ENCFF001KER	https://www.encodeproject.org/files/ENCFF001KER/@@download/ENCFF001KER.fastq.gz

### Sheet: atac
Mark	Species	Run alias	Tissue	Rep	Raw Reads	Database	Experiment accession (ENA)	Downloading link (1)	Downloading link (2)
ATACseq	Pig	GSM4799623_r1	Liver	P348	85932193	ENA (FAANG)	SRX9176792	ftp.sra.ebi.ac.uk/vol1/fastq/SRR126/069/SRR12697169/SRR12697169_1.fastq.gz	ftp.sra.ebi.ac.uk/vol1/fastq/SRR126/069/SRR12697169/SRR12697169_2.fastq.gz

### Sheet: dnase
Mark	Species	Run alias	Tissue	Rep	Raw Reads	Database	Experiment accession (ENA)	Downloading link (1)	Downloading link (2)
DNase-Hypersensitivity	Chicken	ena-RUN-UC DAVIS-20-06-2016-17:24:08:815-9	Liver	B	56361107	FAANG (ENA)	ERX1534639	ftp.sra.ebi.ac.uk/vol1/fastq/ERR146/002/ERR1464162/ERR1464162_1.fastq.gz	ftp.sra.ebi.ac.uk/vol1/fastq/ERR146/002/ERR1464162/ERR1464162_2.fastq.gz
	Mouse	DNase-Hypersensitivity	mESC	1	10739270	ENCODE	ENCFF001PIR	https://www.encodeproject.org/files/ENCFF001PIR/@@download/ENCFF001PIR.fastq.gz
	Mouse	DNase-Hypersensitivity	mESC	1	16000000	ENCODE	ENCFF001PIS	https://www.encodeproject.org/files/ENCFF001PIS/@@download/ENCFF001PIS.fastq.gz
	Mouse	DNase-Hypersensitivity	mESC	1	16000000	ENCODE	ENCFF001PIT	https://www.encodeproject.org/files/ENCFF001PIT/@@download/ENCFF001PIT.fastq.gz
	Mouse	DNase-Hypersensitivity	mESC	1	16000000	ENCODE	ENCFF001PIU	https://www.encodeproject.org/files/ENCFF001PIU/@@download/ENCFF001PIU.fastq.gz
	Mouse	DNase-Hypersensitivity	mESC	1	2339458	ENCODE	ENCFF001PIV	https://www.encodeproject.org/files/ENCFF001PIV/@@download/ENCFF001PIV.fastq.gz
